# End-to-end proteogenomics for discovery of cryptic and non-canonical cancer proteoforms using long-read transcriptomics and multi-dimensional proteomics

**DOI:** 10.1101/2025.08.23.671943

**Authors:** Katarzyna Kulej, Asher Preska Steinberg, Jinxin Zhang, Gabriella Casalena, Eli Havasov, Sohrab P. Shah, Andrew McPherson, Alex Kentsis

## Abstract

Modern mass spectrometry now permits genome-scale quantitative measurements of biological proteomes. However, current approaches remain hindered by incomplete representation of biological variability of protein sequences in canonical reference proteomes, limiting studies to already annotated proteoforms. This, combined with reliance on tryptic peptides and limited sample complexity reduction techniques render detection of variant proteoforms missing from current reference annotations virtually impossible. Here, we report a method for end-to-end proteogenomics which integrates (i) sample-specific transcriptome assembly using long-read sequencing with (ii) multi-protease, multi-dimensional (MPMD) trapped ion mobility spectrometry (TIMS) parallel accumulation-serial fragmentation (PASEF) mass spectrometry. Termed ProteomeGenerator3, we benchmark its sensitivity and specificity for unbiased human cancer proteome discovery. Using long-read transcriptome sequencing of human Ewing sarcoma cancer cells, we detected over 40,000 full-length transcript isoforms, including aberrantly expressed neogenes, splice isoforms, and gene fusions. Combined with MPMD-TIMS-PASEF mass spectrometry, our proteogenomics workflow enabled the detection of 12,189 unique proteoforms with an average sequence coverage exceeding 50%, including 3,216 putative, non-canonical proteoforms, constituting one of the most complete human proteomes to date. Likewise, we report the proteogenomic performance metrics for current state-of-the-art implementations of DIA-NN, Spectronaut and diaTracer-MSFragger algorithms for data-independent acquisition (DIA) and PASEF mass spectral data, including optimal Double Rainbow-diaPASEF parameters for non-tryptic proteomes. In all, end-to-end integrative ProteomeGenerator3 provides a versatile platform for deep sample-specific proteogenomic discovery, suitable for the identification of disease biomarkers and therapeutic targets, and is available open-source from https://github.com/kentsislab/proteomegenerator3.
