## Supplementary_Table_2 for "End-to-end proteogenomics for discovery of cryptic and non-canonical cancer proteoforms using long-read transcriptomics and multi-dimensional proteomics"

### Sheet: MS-DDA
DDA-PASEF settings		MS acquisition method
		standard-	none-	extended-	"+1" tailored thunder
Category	Setting	Value	Value	Value	Value	Unit
Source	Source Type	Captive Spray 2	Captive Spray 2	Captive Spray 2	Captive Spray 2
Source	End Plate Offset	500	500	500	500	V
Source	Capillary	4500	4500	4500	4500	V
Source	Nebulizer	0.4	0.4	0.4	0.4	bar
Source	Dry Gas	3	3	3	3	L/min
Source	Dry Temperature	180	180	180	180	°C
Tune > General > Transfer	Deflection 0 Delta	110	110	110	110	V
Tune > General > Transfer	Funnel 0 RF	250	250	250	250	Vpp
Tune > General > Transfer	Multipole 0 RF	100	100	100	100	Vpp
Tune > General > Transfer	Deflection 1 Delta	70	70	70	70	V
Tune > General > Transfer	Funnel 1 RF	450	450	450	450	Vpp
Tune > General > Transfer	isCID Energy	0	0	0	0	eV
Tune > General > Transfer	Funnel 2 RF	200	200	200	200	Vpp
Tune > General > Transfer	Multipole RF	450	450	500	500	Vpp
Tune > General > Collision Cell	Collision energy	10	10	10	10	eV
Tune > General > Collision Cell	Collision RF	1500	1500	1500	1500	Vpp
Tune > General > Quadrupole	Ion Energy	5	5	5	5	eV
Tune > General > Quadrupole	Low Mass	200	200	200	200	m/z
Tune > General > Focus Pre TOF	Transfer time	60	60	60	60	µs
Tune > General > Focus Pre TOF	Pre pulse sotrage	6	12	12	12	µs
Tune > General > Detection	High Sensitivity Detection	FASLE	FASLE	FASLE	TRUE
MS settings	m/z range	100 - 1700	100 - 1700	100 - 1700	100 - 1700	Th
MS settings	Polarity	Positive	Positive	Positive	Positive
MS settings	Scan mode	PASEF	PASEF	PASEF	PASEF
TIMS settings	1/k0 Start	0.6	0.6	0.6	0.6	Vs/cm2
TIMS settings	1/k0 End	1.7	1.7	1.7	1.7	Vs/cm2
TIMS settings	Accumulation time	100	100	75	75	ms
TIMS settings	Ramp time	100	100	75	75	ms
TIMS settings	Duty cycle (locked)	100	100	100	100	%
TIMS settings	Ramp rate	9.42	9.42	12.18	12.18	Hz
TIMS settings	MS Averaging	1	1	1	1
MS/MS > Precursor Ions	Number of PASEF ramps	10	10	5	5	frames
MS/MS > Precursor Ions	Total cycle time	1.17	1.17	0.49	0.49	s
MS/MS > Precursor Ions	Charge Minimum	0	0	0	0
MS/MS > Precursor Ions	Charge Maximum	5	5	5	5
MS/MS > Scheduling	Precursor repetitions	Simple	Simple	Simple	Simple
MS/MS > Scheduling	Target intensity	20000	20000	14000	14000
MS/MS > Scheduling	Intensity threshold	2000	2000	1000	1000
MS/MS > Active Exclusion	Active exclusion	TRUE	TRUE	TRUE	TRUE
MS/MS > Active Exclusion	Release after	0.4	0.4	0.4	0.4	min
MS/MS > Collision Energy Settings	1/k0	0.60 - 1.60	0.60 - 1.60	0.60 - 1.60	0.60 - 1.60	Vs/cm2
MS/MS > Collision Energy Settings	Collision Energy	20.0 - 63.0	20.0 - 63.0	15.00-57.00	15.00-57.00	eV
MS/MS > Isolation Width Settings	Mass	700 - 800	700 - 800	700 - 800	700 - 800	Th
MS/MS > Isolation Width Settings	Width	2.00 - 3.00	2.00 - 3.00	2.00 - 3.00	2.00 - 3.00	Th
MS/MS > Stepping	Enable	FALSE	FALSE	FALSE	FALSE

### Sheet: DDA isolation polygon coords.
	polygon	charge group	m/z	1/K0
	standard-DDA	≥+2	150	0.6
		≥+2	1300	1.6
		≥+2	1705	1.6
		≥+2	1705	0.6
	none-DDA	≥+1	1705	0.6
		≥+1	97.55	1.7
		≥+1	97.55	1.7
		≥+1	1705	0.6
	extended-DDA	≥+1	300.765	0.6051
		≥+1	300.765	0.7531
		≥+1	560.355	1.0077
		≥+1	559.274	1.306
		≥+1	902.631	1.6963
		≥+1	1698	1.6963
		≥+1	1700.7	0.6
	"+1" tailored-DDA	"+1"	596.007	1.0833
		"+1"	596.007	1.2713
		"+1"	814.978	1.498
		"+1"	1031.31	1.6558
		"+1"	1266.26	1.6558
		"+1"	1099.82	1.4464
		"+1"	937.054	1.307
		"+1"	804.805	1.2451
		≥+2	278.17	0.6146
		≥+2	605.114	1.0721
		≥+2	804.55	1.2322
		≥+2	846.951	1.316
		≥+2	804.805	0.9561
		≥+2	620.238	0.827
		≥+2	500.066	0.6146

### Sheet: MS-DIA
DIA-PASEF settings		MS acquisition method
		standard-	double-rainbow-
Category	Setting	Value	Value	Unit
Source	Source Type	Captive Spray 2	Captive Spray 2
Source	End Plate Offset	500	500	V
Source	Capillary	4500	4500	V
Source	Nebulizer	0.4	0.4	bar
Source	Dry Gas	3	3	L/min
Source	Dry Temperature	180	180	°C
Tune > General > Transfer	Deflection 0 Delta	110	110	V
Tune > General > Transfer	Funnel 0 RF	250	250	Vpp
Tune > General > Transfer	Multipole 0 RF	100	100	Vpp
Tune > General > Transfer	Deflection 1 Delta	70	70	V
Tune > General > Transfer	Funnel 1 RF	450	450	Vpp
Tune > General > Transfer	isCID Energy	0	0	eV
Tune > General > Transfer	Funnel 2 RF	200	200	Vpp
Tune > General > Transfer	Multipole RF	450	500	Vpp
Tune > General > Collision Cell	Collision energy	10	10	eV
Tune > General > Collision Cell	Collision RF	1500	1500	Vpp
Tune > General > Quadrupole	Ion Energy	5	5	eV
Tune > General > Quadrupole	Low Mass	200	200	m/z
Tune > General > Focus Pre TOF	Transfer time	60	60	µs
Tune > General > Focus Pre TOF	Pre pulse sotrage	12	12	µs
Tune > General > Detection	High Sensitivity Detection	TRUE	TRUE
MS settings	m/z range	100 - 1700	100 - 1700	Th
MS settings	Polarity	Positive	Positive
MS settings	Scan mode	dia-PASEF	dia-PASEF
TIMS settings	1/k0 Start	0.7	0.7	Vs/cm2
TIMS settings	1/k0 End	1.3	1.68	Vs/cm2
TIMS settings	Accumulation time	65	40	ms
TIMS settings	Ramp time	65	40	ms
TIMS settings	Duty cycle (locked)	100	100	%
TIMS settings	Ramp rate	14.7	21.68	Hz
TIMS settings	MS Averaging	1	1
MS/MS > dia-PASEF Settings	Cycle Time Estimate	0.85	0.69	s
MS/MS > dia-PASEF Settings	Number of MS1 Ramps	1	1
MS/MS > dia-PASEF Settings	Number of MS/MS Ramps	11	14
MS/MS > dia-PASEF Settings	Number of MS/MS Windows	36	49
MS/MS > dia-PASEF Settings	Mass Range	299.5-1200.5	340.1-1400.0	Da
MS/MS > dia-PASEF Settings	Mobility Range	0.70-1.30	0.70-1.68	1/k0
MS/MS > Collision Energy Settings	1/k0	0.60 - 1.60	0.60 - 1.60	Vs/cm2
MS/MS > Collision Energy Settings	Collision Energy	20.0 - 63.0	15.0-57.0	eV

### Sheet: DIA-PASEF window settings
Standard DIA-PASEF									Double-rainbow DIA-PASEF
#MS Type	Cycle Id	Start IM [1/K0]	End IM [1/K0]	Start Mass [m/z]	End Mass [m/z]	CE [eV]			#MS Type	Cycle Id	Start IM [1/K0]	End IM [1/K0]	Start Mass [m/z]	End Mass [m/z]	CE [eV]
MS1	0	-	-	-	-	-			MS1	0	-	-	-	-	-
PASEF	1	0.7	0.826	349.5	375.5	-			PASEF	1	0.7	0.82	340.07	376.07	-
PASEF	1	0.826	1.043	624.5	650.5	-			PASEF	1	0.836	0.98	553.07	589.07	-
PASEF	1	1.043	1.219	899.5	925.5	-			PASEF	1	0.9978	1.15	798.07	834.07	-
PASEF	1	1.219	1.3	1174.5	1200.5	-			PASEF	1	1.19	1.3466	693.07	729.07	-
PASEF	2	0.7	0.806	324.5	350.5	-			PASEF	1	1.42	1.59	973.07	1009.07	-
PASEF	2	0.806	1.025	599.5	625.5	-			PASEF	1	1.64	1.6756	1323.07	1359.07	-
PASEF	2	1.025	1.205	874.5	900.5	-			PASEF	2	0.73	0.84	376.07	412.07	-
PASEF	2	1.205	1.3	1149.5	1175.5	-			PASEF	2	0.8591	1	588.07	624.07	-
PASEF	3	0.7	0.787	299.5	325.5	-			PASEF	2	1.0209	1.17	833.07	869.07	-
PASEF	3	0.787	1.006	574.5	600.5	-			PASEF	2	1.25	1.4134	763.07	799.07	-
PASEF	3	1.006	1.19	849.5	875.5	-			PASEF	2	1.53	1.6756	1113.07	1149.07	-
PASEF	3	1.19	1.3	1124.5	1150.5	-			PASEF	3	0.75	0.86	412.07	448.07	-
PASEF	4	0.7	0.967	549.5	575.5	-			PASEF	3	0.8822	1.02	623.07	659.07	-
PASEF	4	0.967	1.17	824.5	850.5	-			PASEF	3	1.16	1.28	658.07	694.07	-
PASEF	4	1.17	1.3	1099.5	1125.5	-			PASEF	3	1.37	1.53	903.07	939.07	-
PASEF	5	0.7	0.954	524.5	550.5	-			PASEF	3	1.59	1.6756	1218.07	1254.07	-
PASEF	5	0.954	1.159	799.5	825.5	-			PASEF	4	0.77	0.8836	448.07	484.07	-
PASEF	5	1.159	1.3	1074.5	1100.5	-			PASEF	4	0.9053	1.05	658.07	694.07	-
PASEF	6	0.7	0.936	499.5	525.5	-			PASEF	4	1.11	1.27	973.07	1009.07	-
PASEF	6	0.936	1.143	774.5	800.5	-			PASEF	4	1.3	1.4817	833.07	869.07	-
PASEF	6	1.143	1.3	1049.5	1075.5	-			PASEF	4	1.55	1.6756	1148.07	1184.07	-
PASEF	7	0.7	0.92	474.5	500.5	-			PASEF	5	0.79	0.916	483.07	519.07	-
PASEF	7	0.92	1.128	749.5	775.5	-			PASEF	5	0.9284	1.08	693.07	729.07	-
PASEF	7	1.128	1.3	1024.5	1050.5	-			PASEF	5	1.23	1.38	728.07	764.07	-
PASEF	8	0.7	0.9	449.5	475.5	-			PASEF	5	1.39	1.5866	938.07	974.07	-
PASEF	8	0.9	1.11	724.5	750.5	-			PASEF	5	1.61	1.6756	1253.07	1289.07	-
PASEF	8	1.11	1.3	999.5	1025.5	-			PASEF	6	0.8129	0.9579	518.07	554.07	-
PASEF	9	0.7	0.885	424.5	450.5	-			PASEF	6	0.9747	1.13	763.07	799.07	-
PASEF	9	0.885	1.093	699.5	725.5	-			PASEF	6	1.1365	1.28	1008.07	1044.07	-
PASEF	9	1.093	1.3	974.5	1000.5	-			PASEF	6	1.28	1.43	798.07	834.07	-
PASEF	10	0.7	0.866	399.5	425.5	-			PASEF	6	1.46	1.6756	1043.07	1079.07	-
PASEF	10	0.866	1.077	674.5	700.5	-			PASEF	7	0.9516	1.1	728.07	764.07	-
PASEF	10	1.077	1.3	949.5	975.5	-			PASEF	7	1.1596	1.32	1043.07	1079.07	-
PASEF	11	0.7	0.847	374.5	400.5	-			PASEF	7	1.34	1.5167	868.07	904.07	-
PASEF	11	0.847	1.059	649.5	675.5	-			PASEF	7	1.57	1.6756	1183.07	1219.07	-
PASEF	11	1.059	1.3	924.5	950.5	-			PASEF	8	1.17	1.36	1078.07	1114.07	-
									PASEF	8	1.45	1.62	1008.07	1044.07	-
									PASEF	8	1.625	1.6756	1288.07	1324.07	-
									PASEF	9	1.044	1.2	868.07	904.07	-
									PASEF	9	1.22	1.38	1148.07	1184.07	-
									PASEF	9	1.48	1.6756	1078.07	1114.07	-
									PASEF	10	1.22	1.39	1183.07	1219.07	-
									PASEF	10	1.65	1.6756	1358.07	1394.07	-
									PASEF	11	1.0671	1.23	903.07	939.07	-
									PASEF	11	1.25	1.41	1218.07	1254.07	-
									PASEF	12	1.0902	1.25	938.07	974.07	-
									PASEF	12	1.316	1.45	1288.07	1400	-
									PASEF	13	1.19	1.36	1113.07	1149.07	-
									PASEF	14	1.2938	1.44	1253.07	1289.07	-
