## Supplementary_Table_3 for "End-to-end proteogenomics for discovery of cryptic and non-canonical cancer proteoforms using long-read transcriptomics and multi-dimensional proteomics"

### Sheet: Supplementary_Table_3
protein_IDs	enzyme	protein_sequence	gene_name	hgnc_symbol	gene_biotype	peptide_sequence	Prev AA	Next AA	Peptide Length	Protein Start	Protein End
ENST00000421644.2	argc	METLQAQPAGHPSAREWFFSLVRETHPVSCSRSVPGSLAGDFPLAGFSYRSPPRRMGPTPRQPSTERPAGRSFAGCQHNPQLKPNSSLILGPAKACPQLRPRPSACVLQHRRLDEGPGKGVLFRPRGGREGGSQKPGSNLGASPGSARPLSTS	ENSG00000155254	MARVELD1	protein_coding	ETHPVSCSR	R	S	9	24	32
ENST00000421644.2	argc	METLQAQPAGHPSAREWFFSLVRETHPVSCSRSVPGSLAGDFPLAGFSYRSPPRRMGPTPRQPSTERPAGRSFAGCQHNPQLKPNSSLILGPAKACPQLRPRPSACVLQHRRLDEGPGKGVLFRPRGGREGGSQKPGSNLGASPGSARPLSTS	ENSG00000155254	MARVELD1	protein_coding	ETLQAQPAGHPSAR	M	E	14	2	15
ENST00000421644.2	argc	METLQAQPAGHPSAREWFFSLVRETHPVSCSRSVPGSLAGDFPLAGFSYRSPPRRMGPTPRQPSTERPAGRSFAGCQHNPQLKPNSSLILGPAKACPQLRPRPSACVLQHRRLDEGPGKGVLFRPRGGREGGSQKPGSNLGASPGSARPLSTS	ENSG00000155254	MARVELD1	protein_coding	METLQAQPAGHPSAR	-	E	15	1	15
ENST00000471073.1	argc	MLEGIVQTIRLGNAKLQLHQSLPRRTPHSPGVWKACISRAGLTSQKEFFDLWTCWQDWGSERYSLERLLFSPCVTGTVILGVGFTVQSWEQETAPLDAGCSRDFHDLQLSQSAGSPTSYPSVGRQGGPPDSHQLKAVLLKVFGAEVDVLGCRVPQALAAGVQPLAVGQPQASPRVVLLGKSVEPQTREHQAVHSPGLMLPKHPRGETQTQHAPPRDLPATPPGKHHRPGTDEATEASRRKAVSSASSGR	ENSG00000184436	THAP7	protein_coding	LEGIVQTIR	M	L	9	2	10
ENST00000471073.1	argc	MLEGIVQTIRLGNAKLQLHQSLPRRTPHSPGVWKACISRAGLTSQKEFFDLWTCWQDWGSERYSLERLLFSPCVTGTVILGVGFTVQSWEQETAPLDAGCSRDFHDLQLSQSAGSPTSYPSVGRQGGPPDSHQLKAVLLKVFGAEVDVLGCRVPQALAAGVQPLAVGQPQASPRVVLLGKSVEPQTREHQAVHSPGLMLPKHPRGETQTQHAPPRDLPATPPGKHHRPGTDEATEASRRKAVSSASSGR	ENSG00000184436	THAP7	protein_coding	MLEGIVQTIR	-	L	10	1	10
ENST00000466442.6	argc	MPGKSALLRSEVSHRHMGFQAKLPPHVMEVTVALPVMPPFTLPAGSGPQSEAEVSTVLGSNLRSTPTAQPRLYSCVRFSPGRADSHRARAPWWSWDSALLGAGQDPHRSPVCIWEPSPWGLSVNGPSVRKLILAPTERLPQMKSVSTRRDPQACPDPPTPAVGPTCVPFLEELLPAASVLCFLLALPCTPRTAPGLTGDTSLWASAANQAAGPSLPSTGGGTRSVGRGPSLLSTGGGTCSVGHGPSFPSTGGGTGCVGPGSSMSEGTALLLLQSLRFCSSAMPCGTTSCPSLGCGLKTTKDCPQW	ENSG00000110619	CARS1	protein_coding	KLILAPTER	R	L	9	130	138
ENST00000466442.6	argc	MPGKSALLRSEVSHRHMGFQAKLPPHVMEVTVALPVMPPFTLPAGSGPQSEAEVSTVLGSNLRSTPTAQPRLYSCVRFSPGRADSHRARAPWWSWDSALLGAGQDPHRSPVCIWEPSPWGLSVNGPSVRKLILAPTERLPQMKSVSTRRDPQACPDPPTPAVGPTCVPFLEELLPAASVLCFLLALPCTPRTAPGLTGDTSLWASAANQAAGPSLPSTGGGTRSVGRGPSLLSTGGGTCSVGHGPSFPSTGGGTGCVGPGSSMSEGTALLLLQSLRFCSSAMPCGTTSCPSLGCGLKTTKDCPQW	ENSG00000110619	CARS1	protein_coding	TAPGLTGDTSLWASAANQAAGPSLPSTGGGTR	R	S	32	192	223
ENST00000621019.2	argc	MDRPVPAQSAALGGTRTRGFEAGSLLLLGVRAAAAQPLQPAFGRLTAASSAILQWHRSPRRLSEALLYLVRAVSTFTRRERPPPRGPEFDARPLPTRGCDSPSEAEVYLVREREQHGERGEALP	ENSG00000276116	FUT8-AS1	lncRNA	DRPVPAQSAALGGTR	M	T	15	2	16
ENST00000548309.1	argc	MPEGADTPETRGWAWCSARGCPSSNTRPGLAGRTGRLSTLPAEPSRGAPAGSGAQVSPHHESRCSLGLDLAFGVPVIDVAAHRTGVHSLGSEEDSIAGLVAVGLAVVLRVPAGGQCLPAALAAQAGPVPILAQRRHLLSEVHLLAAARARVGLPGESGDTGGSAGPLRGAARLPLLCSGRGDLDGAGDLRPLRQGLLVDVGARAPDVHAFGSEQGGVARLVAERLPVMLGVAPGRQRLAAALALEAELVPVLPQGAHLLGCLCSAPASTHAALPLTPASH	ENSG00000182809	CRIP2	protein_coding	APDVHAFGSEQGGVAR	R	L	16	204	219
ENST00000548309.1	argc	MPEGADTPETRGWAWCSARGCPSSNTRPGLAGRTGRLSTLPAEPSRGAPAGSGAQVSPHHESRCSLGLDLAFGVPVIDVAAHRTGVHSLGSEEDSIAGLVAVGLAVVLRVPAGGQCLPAALAAQAGPVPILAQRRHLLSEVHLLAAARARVGLPGESGDTGGSAGPLRGAARLPLLCSGRGDLDGAGDLRPLRQGLLVDVGARAPDVHAFGSEQGGVARLVAERLPVMLGVAPGRQRLAAALALEAELVPVLPQGAHLLGCLCSAPASTHAALPLTPASH	ENSG00000182809	CRIP2	protein_coding	QGLLVDVGAR	R	A	10	194	203
ENST00000479094.5	argc	MVNRAFSLTRWVSGWFLVLSMPLQNLTLVFQIGLKNDLSVGGFVVFFETLLLTEQLLEIFFTGSMGASLAKPCACRLHVLGSSCPATACRLHPAPLQRFLCSQDSLFRDEQALRATCTFRHYGVFGHVICHRCKNHNREPEAAGMSTCRGTAFSRSFLLFPRSQARPASIPLSRTPQSVWAAGPEWCEPTAALERRRPDEQSDSASAPLQSAILSLLPSGAGELFPRTCFAASLRPRTTGRRRRPLWPCREQGAGEGSGGRPA	ENSG00000188938	FAM120AOS	protein_coding	EPEAAGMSTCR	R	G	11	139	149
ENST00000479094.5	argc	MVNRAFSLTRWVSGWFLVLSMPLQNLTLVFQIGLKNDLSVGGFVVFFETLLLTEQLLEIFFTGSMGASLAKPCACRLHVLGSSCPATACRLHPAPLQRFLCSQDSLFRDEQALRATCTFRHYGVFGHVICHRCKNHNREPEAAGMSTCRGTAFSRSFLLFPRSQARPASIPLSRTPQSVWAAGPEWCEPTAALERRRPDEQSDSASAPLQSAILSLLPSGAGELFPRTCFAASLRPRTTGRRRRPLWPCREQGAGEGSGGRPA	ENSG00000188938	FAM120AOS	protein_coding	LHPAPLQRFLCSQDSLFR	R	D	18	91	108
ENST00000584923.1	argc	MLLGAEIAPLQSSRGRQTEQETRRPRLGVGVAGGKRRQKREREWEKTQKETIGGATQHPPPRAKTKIKKPPRENPRAVTAETGGENLSRDMPSRSEQPRNAPEFTS	ENSG00000263934	SNORD3A	snoRNA	LLGAEIAPLQSSR	M	G	13	2	14
ENST00000676786.1	argc	MTFTTSPWTAGCRALRNWLSPCSLHSRPRRLRLLSTLGGGRPLRAHAGRYRLPLLTPGSAPGVFPSPALPRTPLPQVTPENALGKGRIARELGTPLGSLERGVRWGRTGDRRRTVEGTGEGRKKSAAEGREGSESPPYANRVAKTGSVSAPTPPLATGHTAPQTGLEVASERAWG	ENSG00000073849	ST6GAL1	protein_coding	EGSESPPYANR	R	V	11	131	141
ENST00000568240.1	argc	MRPKTWPRYKAWLCCSRPLLSRLPCCRRGWSWGGLQGLGRRGWEEPVLESLQKQQGPQCQRPAVLVRVFLSHVRQPGPGFQQLVHQVLQQARSRQAEQDGGDGRQQPLAHVGIDVEAKGPHEFQQGLAHGHSHRGVNSQAHQGP	ENSG00000100726	TELO2	protein_coding	GWSWGGLQGLGR	R	R	12	29	40
ENST00000548783.1	argc	MTFGSFMKWDTWKCPVARDPSRKNAFSFGTEGKTNADFKALDDFQADSSLLEKLLGRGKCDTSQSRLVMKTRIQDLKLLLSQEVLLGEERLQRQVPEGTELPFCSVLGCDLTVLG	ENSG00000175183	CSRP2	protein_coding	IQDLKLLLSQEVLLGEER	R	L	18	73	90
ENST00000624066.1	argc	MVCCYQTGSFLKSLSHEASLLPLITKPVCQDLPPSHRQLYLSLLLGGVLRSAREEWLGPSLYRSLHTSIFVCARESPRFFKVPGVTWSGQALVCSNVDRSLGAAPMITTAANGDCASERAFSRSSMTSPNADCILGWGFQQSPAPPRSVLSPAFHGCAPRGWSGPK	ENSG00000279981	unknown	TEC	EEWLGPSLYR	R	S	10	54	63
ENST00000664922.3	argc	MRADVGESACNAGSDVGFISQELKKVAFLFFIGIACDTRIAPLPEEVGQENFLLTFILGLRVHVQVCFMSKLMSWGMGVQIISSLRNKPSTRWVFFRIFSLLPSSTLR	ENSG00000234171	RNASEH1-DT	lncRNA	IFSLLPSSTLR	R	-	11	98	108
ENST00000541627.2	argc	MAQLWVLLQQPLQGLQEVRHAVVLGNVPEYSDLFHEDLGVDGEGEVSRAAAVHRHAGLLHPAALQADLKGSSPDGRQPSRAGQTCLLLLHRLARHIRGPISKPRAPAVCSQPSVMSKMHDLIPRCQRLPYTHPRCGCSTPDAQS	ENSG00000177084	POLE	protein_coding	QPSRAGQTCLLLLHR	R	L	15	77	91
ENST00000582074.5	argc	MGLEVCGGSSAGPEAPFHRQSGTRGHATSVTQQKEDGVHHVLYLSKLAKWDSVQHSLGLVGVTPGGLAHGRHHHCGVYCIHSDLHRDSWGQQGKWGVLGWGRYPSPAHLVGPEL	ENSG00000169738	DCXR	protein_coding	GLEVCGGSSAGPEAPFHR	M	Q	18	2	19
ENST00000599232.1	aspn	MRHYKGHSGILGTDAKWNNDYCCEYKFLPGGDDGGRSSLFLKTPAVFRENTIKMSATDSQNVQEKKKKYIYTQCKNIHPKERKKTSAKCVPEEDPEPGSAPMQGGNPGRLPRGSDAAGKTCRQRGAFLPQARPHPLPWLCPPCHVHKPQAHLVHTAQGGHIHSLSSHSPGAPNACGVLPGTTVDDGVHQDLQRVLERRGI	ENSG00000083845	RPS5	protein_coding	DGGRSSLFLKTPAVFRENTIKMSAT	D	D	25	33	57
ENST00000564055.1	aspn	MWLTVYLPPRGLAGASGTVLGQVWGTRTGSGRSPTPYPGGLHGNESQEFIRHPAESRGRDPVQPGPSLAQDLKYRPLPWCQSYCQRESVQSCVGHARSLDPGSPSP	ENSG00000259780	unknown	lncRNA	DPVQPGPSLAQ	R	D	11	60	70
ENST00000564480.1	gluc	MGKCGPPTSLNPTPPVGVRPLRPEAAASRKFSRLRAGPGTPRNPSQSVDAEAWAHGSLGGTDLTSWLPRVLLVILPGEWGVAAQALESCGRNSSLRFPLAGFGT	ENSG00000103550	KNOP1	protein_coding	GKCGPPTSLNPTPPVGVRPLRPE	M	A	23	2	24
ENST00000451211.6	gluc	MFTDFRRSVQKPGATWFACVHHPSRYAHCFPNKASTVISRWGRLFLQLQSAEVELVRVVPEEHLATIILISTAGHKVQRSHGGPNDPVLLQPGIPGIQDGLDHELKQQAGPHPLRHQHVHLLGQHHILHLLLVHGDDVSKAVLQDQLPRVLCHLTGLHRVHRSRPRIVCTEETDDPSPTAHVQDDFIRQGFFILQDDTVVFSCSWLVCQHLQVEFQSSIAAEVLFILPRVLGVVLIHVLPHMVCRNVPTAARTLTPPPICSGLSQDKNFFSSQKTELGLIGGSVVRDGHKLLWLYSLLQETGLTALSRLFSLRFTSGTVT	ENSG00000160310	PRMT2	protein_coding	LGLIGGSVVRD	E	G	11	277	287
ENST00000405465.3	gluc	MGAAAAKGAAETRTSARVGPSAGWDVPGGVRCENPQPHSLPGPEADSSRLAQPPLYETILGFDSKSQMKGDRQLGSTWSLLSRGNPLRAAGKAVAKGQEDELCPDFCCLWLWWDRAAFLVTLGSRRLPGTSQSQGCIPCPAAPLLQLSDEFQQVHLQHQLLWVGGHVEASHPRLLQCALLVSHLPVQLQDDLLVHRPLLLTDPVFHGLGARSVGAGAGCTGSFR	ENSG00000128185	DGCR6L	protein_coding	MGAAAAKGAAETRTSARVGPSAGWDVPGGVRCE	-	N	33	1	33
ENST00000401473.7	gluc	MGVAARGGGDGGPGEGVGAVGAEQSCPVPEGSCSSSEEQAARMGHCSSSEDSCEMPSSSSFSSFLGLPLGFLPGVVVVFRVLAAPLFLLPFGRPRGLLGVGTSLGSFGGCLRGLPRPRFSVPSFSCLEAKGWLDFELDSLIFPSLRSRWKSDGWDARARPPACGARSGLPGAAVLGAEDRPGSAAAAAGSKCGCLLGAAPAPEIAPARSPN	ENSG00000137309	HMGA1	protein_coding	ARARPPACGARSGLPGAAVLGAE	D	D	23	156	178
ENST00000401473.7	gluc	MGVAARGGGDGGPGEGVGAVGAEQSCPVPEGSCSSSEEQAARMGHCSSSEDSCEMPSSSSFSSFLGLPLGFLPGVVVVFRVLAAPLFLLPFGRPRGLLGVGTSLGSFGGCLRGLPRPRFSVPSFSCLEAKGWLDFELDSLIFPSLRSRWKSDGWDARARPPACGARSGLPGAAVLGAEDRPGSAAAAAGSKCGCLLGAAPAPEIAPARSPN	ENSG00000137309	HMGA1	protein_coding	MGVAARGGGDGGPGEGVGAVGAE	-	Q	23	1	23
ENST00000594361.1	gluc	MTQQTLSISQTPGDGFLCTRPPLDPSLPTCDHRGALGWQCACHPQALSARWPGAHHDVGQRGVAGLVEPQVSCHHSWQLQAQGLQAPIDLPLHFQLVPLQRHLGGECALGRDSVGGEWVRLIQVRPEQSAYATTEYTHGLVNE	ENSG00000105379	ETFB	protein_coding	SVGGEWVRLIQVRPE	D	Q	15	113	127
ENST00000391854.7	gluc	MNGIKPACIVECSCGDSCHFCVFSLTVQHLPSLPTAGTSCLRYKLSGVQYPPWKLKKGSISCLSGTPRFQPHTSREVVIDLGWTTWTLAWGYEPGECDTNEGMLRLISRKPPWSGVGSHTARQVGRAGRLQGWCVHW	ENSG00000168243	GNG4	protein_coding	NGIKPACIVE	M	C	10	2	11
ENST00000513648.5	gluc	MRISNAKSDESIGTTGLVVPRHSLENGLVVSLNLLKTESGLRKAKQLLGKTRRTSRLGTRPAMSTPIRPRRERTGQRSAGLGLAVGQRRRQQPLLHGPGTAGVLRRPHTIRQREQRAGRGEASRSRAAGKKPWAGGTFVRPAGGSFPPSSAARVPWRWG	ENSG00000145730	PAM	protein_coding	RISNAKSDE	M	S	9	2	10
ENST00000547892.1	chymotrypsin	MSRTNRPPLSLSRMVSGWSREHGRPGSRWVLSVWKGGRTWSSGSNQGIKGLSQPVASVELGLLVGTECPWAVGKSPGPPLLLFVRWRCPGGFRRLPQVITEFYVKGSAEGGPIEQSAFFFLSGAFPSWT	ENSG00000063177	RPL18	protein_coding	SRTNRPPLSL	M	S	10	2	11
ENST00000547892.1	chymotrypsin	MSRTNRPPLSLSRMVSGWSREHGRPGSRWVLSVWKGGRTWSSGSNQGIKGLSQPVASVELGLLVGTECPWAVGKSPGPPLLLFVRWRCPGGFRRLPQVITEFYVKGSAEGGPIEQSAFFFLSGAFPSWT	ENSG00000063177	RPL18	protein_coding	VKGSAEGGPIEQSAF	Y	F	15	104	118
ENST00000608760.3	chymotrypsin	MCLNLLAQLLPPGSLSRPRTFSSQPLQTKLMTHNGLFRPIPYLTAVSADEPTASQQPPQAQLHRYNGLFRPSSCLPAFSPGPELSQVDLTRPSSCFFAASPGPTPASWWPLQAQPVPPVGLYNPNICLTADSSRPASASQWTLQTQMVSHCGILRRSSCLSAASPGPAPPASQWPLSAQPSSCLPAAFPSPAFDFWWPLQASTRPSLLPPEGLHRPSLCLTADSPRPASSRLTAASPVQSSCLSATSAGPATACQWPL	ENSG00000291068	unknown	lncRNA	TAASPVQSSCL	L	S	11	233	243
ENST00000500334.1	chymotrypsin	MSMCLAQQCGRKWPGTRGKLGPLCERPPGHVRSLDLILRPQGVSGDFEVGGWHDQTCVLASLAADGRRLWKGRLEAGEACQEDLSKTPRLGKDRKCLNQPPVRLGA	ENSG00000103942	HOMER2	protein_coding	NQPPVRLGA	L	-	9	98	106
ENST00000700081.1	chymotrypsin	MYIKYLVARTVEGLKSERSSQGLERPLCKLILGVLWLCTCGWLQSVVAVGDLGYQVGVQLLALVECYTVQHPLSGHHRCLTHLPNCMEAIVLCPGIWLHNHNWVDTCAKGE	ENSG00000012048	BRCA1	protein_coding	QSVVAVGDLGYQVGVQL	L	L	17	44	60
ENST00000606379.1	chymotrypsin	MSQSRLPKGSQPGAVELSGLCLRSCVLTTVAAAPGGLRPAPLHTWAAGLPRASPQTSGEGSPRGREGSLMPISFRSLRATRPTDVGLSCLDVQFLWLTPQARSSGTEGGLWAPVDFHSQDFTSLPRASDRTATSSHECRAWTKLERQRRLWQGPSWKPWQARACMCWLARAYFGVCVGDTGLLRDWRGSRVGSSLVEARPGTHSVVQIPAPLPAVSTVSSPVKWEYLCGGRVLRFPRANLPAV	ENSG00000272084	unknown	lncRNA	SQSRLPKGSQPGAVELSGLCL	M	R	21	2	22
ENST00000624060.2	chymotrypsin	MAAAYPIRLSSLPLRAPPYPLQESPSVHGEGLQRRGEGVLRVTLYARGKTGVEGLLGGTVGGRGGVSGGEEWRRAKRKREIGRSDKKGEDFECNSRSFGLGVPGGGIGIAPLRGRRRVDWQEAAKRHQPVSQKPHRRHTAR	ENSG00000232860	SMG7-AS1	lncRNA	GLGVPGGGIGIAPLRGRRRVDW	F	Q	22	99	120
ENST00000649813.2	chymotrypsin	MEDRGKGDAASSDLPGKRAFSPLLIPVCDPGCGAEGLVHTLVPFAHRDIASFSGHCLLTAVEVQVVLPAVSSLVLVGEAAVKRGGLVVLDFGLHVFRHGAES	ENSG00000126267	COX6B1	protein_coding	VGEAAVKRGGLVVL	L	D	14	76	89
ENST00000411991.5	lysc	MTAMAISKRTRNMSHISENSRFFMFRKANTTSTQGWAVFLLALALRLVAASCTVSWLLPNSTWVFRNGRPFSVLPGFASLHGKNQTRPALRMKTKKQMKAVR	ENSG00000135953	MFSD9	protein_coding	MTAMAISK	-	R	8	1	8
ENST00000638358.1	lysc	MRRAPDWVQRQAAPGSKCRVPWQRREFPGRGGRKQPQPGSRQRKQNPISLPGEQNGRKATPQAGALGALGIRGIPSLCQSEGTRWSRRGRRWAERCPPGVLGAGRSLRAQRSRLHSRPPPLSPLRKPGGSNQPRCAAAAGTQEACLQASGTTRGWKYHALPLRLDPRSGHAGSALKAGSCPRLGGGGRGRGEAGAPSRFWLPRSLQQLLPNEPRNADVQTLHPTPSHTRRGQRTGKGALGPRFWKSKNSPANRQSSALDFWITTSISF	ENSG00000281571	unknown	TEC	YHALPLRLDPRSGHAGSALK	K	A	20	157	176
ENST00000271843.9	lysc	MMTRQAKIRATHTTAPSNFQNKRCSIKAERQLLNSFLLDELHVIFSTYPVGPHSGVVLARKLEHGEHSSATTNSSTSQHGKFEVLADSFSSCTGASAWQSFKVKAQSNQQRWRPWGRPGLPAPASMERQVSHLSEQRDLLHRPRASVGAQRRHLLCSPPRGSRSGQGRPELPIGAEDLSGRPRCHSEKNRYVFAG	ENSG00000143543	JTB	protein_coding	FEVLADSFSSCTGASAWQSFK	K	V	21	82	102
ENST00000667600.1	lysc	MKRLLSQTVELKKKSVGPHSKPTENWVGPGHNVFSKSTINDPNAQPGKNHCSRYLILKVWSPDGQCQPWESVRNASSQKLYFNRSPRRFKCTLKFEKHCSRKDTATGLDFVGPKAYIIWGVLFTEKYTKLQTKMEYKFNIYLQ	ENSG00000231312	MAP4K3-DT	lncRNA	DTATGLDFVGPK	K	A	12	103	114
ENST00000603827.1	lysc	MEVLSPAHSWKNCFLPKVCLSSRFKHEVGFVGLQYGLWEDGAICISDSTVPLSVFGSILSLVWETENDFLQTVSQTMLVSSGRAVINRITVFLELLSVLCCPQGLCLVRGPTSYPPFPLPHRGC	ENSG00000172965	MIR4435-2HG	lncRNA	EVLSPAHSWK	M	N	10	2	11
ENST00000620791.1	lysc	MTTQQEVTDTLFRYREIIFQISVWERKLERGKNGSRKDKGEPGEVPTPSTPWEVLSKGHAEGRSELPSNQGKKVSISHTLHKCLPETITHILMKGPDSPDVKIWEKF	ENSG00000259291	ZNF710-AS1	lncRNA	GPDSPDVK	K	I	8	95	102
ENST00000688549.2	lysn	MSPAEVTIPSGGLTGGRSAQVKAEWALSGTLEKQLTHQGAATCLLAAFTRSSRVSEGAGNTDPCLPYRESVLGPGKRRPPPGECAEPGNPSGWWLFPTILLWQQQFKVELPGCPIHFTISESFASI	ENSG00000288956	unknown	lncRNA	MSPAEVTIPSGGLTGGRSAQV	-	K	21	1	21
ENST00000424989.3	lysn	MSGLQGASFQLQAPGKGVAGPRGYTTSPKIAVEMTGRAGIQTQVPVGASAQPPAGSAGGHVPRVTFTDPRLRAGPALAWLPSFSSLKMPFILRSPWQLHNKKKASETANVFK	ENSG00000233621	LITATS1	lncRNA	SGLQGASFQLQAPG	M	K	14	2	15
ENST00000252329.3	lysn	MDERLILPQKDFCGEHRLADVTGHAAGLQGDQGAHLPKLGHHHQDVTAEGRTHHLGGDPAHHLRLLLRYHQRRVFHGGALQWQFISATRFRRSVSSAFYRRVQVQRARPGSGGGRAGVGSDRPSGAP	ENSG00000157778	PSMG3	protein_coding	DERLILPQ	M	K	8	2	9
ENST00000602992.1	lysn	MLQKPGGCLCLWEALGKESHHFFYLGIFQWFIIGRGMIMEEGSMREKVFSCLMLELNGRTYQLLFTEMLCIDPKAACVLFCVAIIHSPTFPSVTALLLFLNPLPKNG	ENSG00000270933	unknown	lncRNA	LQKPGGCLCLWEALG	M	K	15	2	16
ENST00000625166.1	lysn	MIPNILIAPFGDKVTGTALYHKTCGPSLKLPALSFLEKQWKKPGSPMSPPIRAPQTDILKVLGGVGERQPRQPAGTASVQPGWQCQARQAQEEQPSKKRQPHGGQGLHPRWLDSTPRQAGRIRVNFPFQGAVSRGRGGLAAAVACGLKPSRKMGSKAAKPAMWKSAHKTQKNCLT	ENSG00000266074	BAHCC1	protein_coding	KPGSPMSPPIRAPQTDIL	K	K	18	42	59
BambuTx3400	lysn	MLVNILYGTGQPLQQRTAILFVTEMREYLTKRILQNYITFSSFFPTNSLPVDGNVTFQYINRVKNSICNSYLARMRSDWYRPILCVSKTPSGDEAMPGKLLLEIKLLFICKMTFKPGKQAFYPSLSEQRHYASQK	ENSG00000246323	FAM13B-AS1	lncRNA	KTPSGDEAMPG	S	K	11	88	98
ENST00000505218.1	lysn	MSLTKWSLRAMPAPASKVEEWVSLLKSEETTWCSVSPQMPLGGHSNAHFTTFLMSSYLAGFSRRQVRSMTDTLVMWTQKPMSVSFLFSLEMTPTHSLGSASRGRGDVLESPAAVAPQFPREAIHNLLGGSDGVDCILESFHNTKVVMDDLAQGH	ENSG00000248626	GAPDHP40	processed_pseudogene	KVEEWVSLL	S	K	9	17	25
ENST00000391440.3	lysn	MRWMAMAVAAQVCGQHDVVVWKSGEEEGGWQRRLSVVCQCVTGAQLCATGAQDSVQMCMGGAELAREGGGSPLQSEAQGRQQEPGALFLEQRQALRGRGQERRGHRGGSRGREARREGAGGDPGGGQ	ENSG00000212747	RTL8B	protein_coding	RWMAMAVAAQVCGQHDVVVW	M	K	20	2	21
ENST00000563038.5	lysn	MCHQRLVHVLHLLQLPAKLGMQGTVRCVGSIAHRAAGKLQQLVDGTLDSGHSSLQVLHQRLLWLRGATPAPSRTGAACQVQKVGNGGAHTLLQPCQGLHSNFQLQGFPARPCHLQGGRRLAAACAAGAGGRQALALCRGFTFSWGRHRIHTTVDHATISHLRRKHPFTGHIVQGARARPPQARGHVVEVRSRGRHVIHVLGRRGVWRGRSQYQWGAGRVKGLGLGEGGGHIVGLLTQQWAIGHILAHRWRNVVDLGDKRWSRLSICPSAHPRDWGQHPATHTHTRTHIQTHTQRHAHTHRHTYKCRGTHTGTHTRTHTRSPSTHILHNSYP	ENSG00000050820	BCAR1	protein_coding	KGLGLGEGGGHIVGLLTQQWAIGHILAHRWRNVVDLGD	V	K	38	220	257
ENST00000526877.1	lysn	MLVSREVLEPSSAEAQVSFCKRAVCVQAMTSVFGGTAGAGGPWAALSPAAAPSQCSGRGTGGWGAGREPRGSSEAEASWCSRAWERAAWAFRAGLSLSTSESSS	ENSG00000173465	ZNRD2	protein_coding	LVSREVLEPSSAEAQVSFC	M	K	19	2	20
ENST00000566567.1	lysn	MNIHMELNQAWAGGWHRERRRDRLGPGPSGHTLAGCGRKSPPAPARICLPRDGTGLGLLYGHRQKRPMSDMTSPLSDCPRPGSPDAGAGLLPERPREVHLRFNGGTAASEARQWVVRSLSSLGSAAEEDWPPRPRPGTGMLGGHGQSSREPLAPWACPQLSRRERFFPTPVADALVKGFAEREHMDFQFFPAGARRPAPSLSSLGRTRVLLDPWPRSLRWAALHPFPPSKGGPWTPLT	ENSG00000260193	LINC02846	lncRNA	KGGPWTPLT	S	-	9	230	238
ENST00000702275.1	lysn	MKVPGMIWNVNWCPQSRLLNLLPPRFCLPTCFCLSAPASGSALAASLVGFQEGRSPRFKGLLLHLPDIVRMVQLAFGTYLEKSPALFVYCTDWSKERVFP	ENSG00000289981	unknown	lncRNA	KSPALFVYCTDWS	E	K	13	82	94
ENST00000619377.1	proalanase	MELRSGAAYSAQRMAGLVLPDFRYGLLLGLDVWASWLDHQWLKQTLALLSSGPAQLVLAACSGPQRWGAAFGSLCELGLCPSPHGASLPSTALTLTQLVLAARSSTGAYALRLCTGPPAPRPASLACVSDCAEGHWEKPGQDAGCTDDGDHTGLP	ENSG00000172366	MCRIP2	protein_coding	RSSTGAYA	A	L	8	103	110
BambuTx7989	proalanase	MRDFQGCALDLLPFIPFLDSGSWKPALERSSLTAQKQRDQKSPRHPETPTLTAGPGGAEDRRKRQSSERKCSLENGRVSCEHRAGRPGTQSHVEPRRPHAACVPPPPPMFSTKGNLIPSRDLPWSQHVPPVPHLN	BambuGene7545	unknown	unknown	FLDSGSWKP	P	A	9	17	25
ENST00000625166.1	trypsin	MIPNILIAPFGDKVTGTALYHKTCGPSLKLPALSFLEKQWKKPGSPMSPPIRAPQTDILKVLGGVGERQPRQPAGTASVQPGWQCQARQAQEEQPSKKRQPHGGQGLHPRWLDSTPRQAGRIRVNFPFQGAVSRGRGGLAAAVACGLKPSRKMGSKAAKPAMWKSAHKTQKNCLT	ENSG00000266074	BAHCC1	protein_coding	APQTDILK	R	V	8	53	60
ENST00000625166.1	trypsin	MIPNILIAPFGDKVTGTALYHKTCGPSLKLPALSFLEKQWKKPGSPMSPPIRAPQTDILKVLGGVGERQPRQPAGTASVQPGWQCQARQAQEEQPSKKRQPHGGQGLHPRWLDSTPRQAGRIRVNFPFQGAVSRGRGGLAAAVACGLKPSRKMGSKAAKPAMWKSAHKTQKNCLT	ENSG00000266074	BAHCC1	protein_coding	APQTDILKVLGGVGER	R	Q	16	53	68
ENST00000693726.2	trypsin	MLEASASKGGAGPGVQVPASVGPWRFRMRCPDPRRTLLPPRPSSWFTSLRLIPAHFLCVRHNNKGWGKPPQLREISLPENLGPQPAHGTVTFSPLLSLASVKLLACTKTFSFLATHEFPEERMGAEEL	ENSG00000288858	unknown	lncRNA	GWGKPPQLR	K	E	9	65	73
ENST00000693726.2	trypsin	MLEASASKGGAGPGVQVPASVGPWRFRMRCPDPRRTLLPPRPSSWFTSLRLIPAHFLCVRHNNKGWGKPPQLREISLPENLGPQPAHGTVTFSPLLSLASVKLLACTKTFSFLATHEFPEERMGAEEL	ENSG00000288858	unknown	lncRNA	MLEASASKGGAGPGVQVPASVGPWR	-	F	25	1	25
ENST00000590513.3	trypsin	MSGRKACSIRTVPTTFTSSTEATASSPSASSGPSRPRPALHTAETRGPTSPPQHHPQHGLSPRAPWAWEHVGFNAGRRRLLGAHMLPGGSPSTSTRPSVTRSRAAATDFESLTSSCNVSRDPGGHARARAASHSRPCVFRSLNVAYTGGFGRGGRSDFPSGLQGLLPSLPPCPCLSIPLKLWDGSEARRTAKCRPMPEEQPVMSTTVRAMVRLWGEAGALGLISPASPRPACGPPPLVVSPTQSQG	ENSG00000266962	HSD17B1-AS1	lncRNA	LLGAHMLPGGSPSTSTRPSVTR	R	S	22	80	101
ENST00000590513.3	trypsin	MSGRKACSIRTVPTTFTSSTEATASSPSASSGPSRPRPALHTAETRGPTSPPQHHPQHGLSPRAPWAWEHVGFNAGRRRLLGAHMLPGGSPSTSTRPSVTRSRAAATDFESLTSSCNVSRDPGGHARARAASHSRPCVFRSLNVAYTGGFGRGGRSDFPSGLQGLLPSLPPCPCLSIPLKLWDGSEARRTAKCRPMPEEQPVMSTTVRAMVRLWGEAGALGLISPASPRPACGPPPLVVSPTQSQG	ENSG00000266962	HSD17B1-AS1	lncRNA	PALHTAETR	R	G	9	38	46
ENST00000536843.5	trypsin	MTNSGLIPINIRLWTPPSPALKFTKRTCKGQSNWGLKSQYYHKTGPGSRSSRSGCSPSTGGRKAAGRPHLWREDTRYTHSALRAVSNTIRQHQAQELNSFWKHCSGGVSWKSGRGHIQLTPPRL	ENSG00000072609	CHFR	protein_coding	GHIQLTPPR	R	L	9	115	123
ENST00000536843.5	trypsin	MTNSGLIPINIRLWTPPSPALKFTKRTCKGQSNWGLKSQYYHKTGPGSRSSRSGCSPSTGGRKAAGRPHLWREDTRYTHSALRAVSNTIRQHQAQELNSFWKHCSGGVSWKSGRGHIQLTPPRL	ENSG00000072609	CHFR	protein_coding	SGCSPSTGGR	R	K	10	53	62
ENST00000536843.5	trypsin	MTNSGLIPINIRLWTPPSPALKFTKRTCKGQSNWGLKSQYYHKTGPGSRSSRSGCSPSTGGRKAAGRPHLWREDTRYTHSALRAVSNTIRQHQAQELNSFWKHCSGGVSWKSGRGHIQLTPPRL	ENSG00000072609	CHFR	protein_coding	TNSGLIPINIRLWTPPSPALKFTK	M	R	24	2	25
ENST00000296238.4	trypsin	MSAAAGSGRVRAAATAAAVVLKRTAPECLAAAAARPCSPRPRAPGPGRGGAGSRIAGPRSWPLRGWARSPPPEPARLHSGRRLLPHPLQHVVYPVILDHHSLGSADLAQLGGSLGLVAREEGVGVLQAAAEGEVGALGVCAEAAHLVFAVGQDLGHGGRGVGAGRERDCGGARAAGLLPDRPYLSRGAGGRMKSCSIRG	ENSG00000163888	CAMK2N2	protein_coding	MSAAAGSGR	-	V	9	1	9
ENST00000296238.4	trypsin	MSAAAGSGRVRAAATAAAVVLKRTAPECLAAAAARPCSPRPRAPGPGRGGAGSRIAGPRSWPLRGWARSPPPEPARLHSGRRLLPHPLQHVVYPVILDHHSLGSADLAQLGGSLGLVAREEGVGVLQAAAEGEVGALGVCAEAAHLVFAVGQDLGHGGRGVGAGRERDCGGARAAGLLPDRPYLSRGAGGRMKSCSIRG	ENSG00000163888	CAMK2N2	protein_coding	PRAPGPGR	R	G	8	41	48
ENST00000564480.1	trypsin	MGKCGPPTSLNPTPPVGVRPLRPEAAASRKFSRLRAGPGTPRNPSQSVDAEAWAHGSLGGTDLTSWLPRVLLVILPGEWGVAAQALESCGRNSSLRFPLAGFGT	ENSG00000103550	KNOP1	protein_coding	CGPPTSLNPTPPVGVRPLRPEAAASR	K	K	26	4	29
ENST00000621401.4	trypsin	MRDGLKGFSGHQSWEHWSGGGLRCSVTAGTKRSHAPECPIHSRGRCSLGYLHRGWIGACWADPCFPGLGWGPWESTHPAGASTLPSQWVHPQVEGDGGTHSLCASRCGGGAGSPPSPPHPPHSRPRTATRGWHAPPSHAQARAGPRLLPTPSLCAHPPVLRLLPCSAGSCCGWGPGLGGPPALPLSLPAQNSAGRVSVQDPPNIAWP	ENSG00000180155	LYNX1	protein_coding	SHAPECPIHSRGRCSLGYLHR	R	G	21	33	53
ENST00000555253.1	trypsin	MVAVSFGARTCYPQLVPPLGARARYQGLLGLSGCTSPYWASDRHSWNLSLFICLPQKSGCQGKGDGEGDSGSPPSIAPRRVHYRALVIWLSSGLEGWVETS	ENSG00000119630	PGF	protein_coding	MVAVSFGAR	-	T	9	1	9
ENST00000555253.1	trypsin	MVAVSFGARTCYPQLVPPLGARARYQGLLGLSGCTSPYWASDRHSWNLSLFICLPQKSGCQGKGDGEGDSGSPPSIAPRRVHYRALVIWLSSGLEGWVETS	ENSG00000119630	PGF	protein_coding	MVAVSFGARTCYPQLVPPLGAR	-	A	22	1	22
ENST00000618966.1	trypsin	MGKKENILSQKGYRDLEPHHAAVTQAIEKDGGGSLGQFPSQARRQGQHSYHLPRDIGVKKELLRQIARAWESWVRLFFLMKSSPKSFSNKEQPASWELA	ENSG00000275216	LINC03061	lncRNA	EQPASWELA	K	-	9	91	99
ENST00000618966.1	trypsin	MGKKENILSQKGYRDLEPHHAAVTQAIEKDGGGSLGQFPSQARRQGQHSYHLPRDIGVKKELLRQIARAWESWVRLFFLMKSSPKSFSNKEQPASWELA	ENSG00000275216	LINC03061	lncRNA	LFFLMKSSPK	R	S	10	76	85
ENST00000621833.4	trypsin	MSHRNLGPWVGRWWWYHQPLGTGAYAALPGERGLEGSSALGDWGQLCCLQTLTYCPDKWHPSSNFSLQAQSCGLWGDHCHGSGSKATRALSGLDFLWAQLESRLGVLGYASSSQQVLGVSDMTTHGTGRQSSCASLRVPGTLPDGLRLQFHIPTPAAPSLGQGILSGPGWGGDGVRGPRRTRLLLSAVQVDKEDVLICAIAGSGLLKVTDAGAAHSWVGIGWVVVEDAASGPVVATQHDEVALVVRSAAEAVVATGGEAAVLDRAGAQVTVQHPRVHQHDGHMALSQVRLDVLHTHCAFLHQHLAGLCLCKQLIHPGLFCVKVLPVEGLVLVALVDTQGLGTEAVPHAKVVHQVGQVDGPDAPGQLQLLQGSLKLTVVQLAQVPQHHPGAGQATVPVVE…	ENSG00000138867	GUCD1	protein_coding	LLLSAVQVDK	R	E	10	183	192
ENST00000426361.7	trypsin	MMGTYGNLLSLGCDSRIEKEEMIPKQDISEELESQRAKSEDHVRNIFKETEEMSKTEGKLENCWRKYAVEGVKNSFSQKSNFREITMRYVKTLSRENGQKFNAVGENCITDSNPAKHLRGSREESLHPSVSSVENLQQHEDLINLQSFQLGERAYQTDVLVKVPRQSSVLSENQRMNNPERWFESTGCGKTYNQNRAFNQHQRFHSGEKTYEHNECGKAFSWPSILSKHQRIHTGKKLYTCEDCGKSFSVHSYFIQHCKIHTREKPYECIKCGKAFSTHSSYVQHLKIHTGEKHHECNQCGKAFSHSSNLIHHQRIHSGEKPYKCKECGKAFNRQSNLIQHQRIHSGEKPYDCKECGKAFSTQLFLIQHQRIHTGEKPYECNECAKSFSLNRTLTVHQR…	ENSG00000291080	unknown	lncRNA	AFSHSSNLIHHQR	K	I	13	303	315
ENST00000686113.2	trypsin	MHASVDGQGFHLAAMAKDAAAMAKDAAAMVKDAAALAKDAAAMAKDDAAVTTAAAAVAKDAAAVTTDAAAMMKDDAAVTTDAATMAKDAAVNFGAQASVCVFAFNSCGWS	ENSG00000289161	unknown	lncRNA	DAAAVTTDAAAMMKDDAAVTTDAATMAK	K	D	28	60	87
ENST00000702308.1	trypsin	MVKAGWEHMHIPACEKRKEHRCRTRAHLPCPGLIFHAGDDLEVAPSSLHTFCAWPQGRTSNKADKKCSLSLGPMAILFLRASPETGPPDVKRPQWHLTRFPRVAGGLSSALQLPHADTAGLGHVH	ENSG00000226328	NUP50-DT	lncRNA	CSLSLGPMAILFLR	K	A	14	67	80
ENST00000687996.2	trypsin	MKTKTFLKMWVETPGPLQGTLQSCFQAGTPAERSQSQRVAGLLALIFPLLGGSRGDLAPLLCPPDFPSKGFRRLLPFPNLSLCRISAKSQSHFQAKVLGHKDNKDIHS	ENSG00000266970	SOCS3-DT	lncRNA	GDLAPLLCPPDFPSK	R	G	15	55	69
ENST00000325351.5	trypsin	MVDPNSPLPFDPGSSSEVPRLCRDRLGLAQGQANQETVGEVTSSPWALPLAAHPQSCKSCTCPLLGLAEVLCGRVGVWSLALSLCSPSLAAHNHPCSCHLSPNLPSSVPCLRFPTPSPSPGRPRTSALTNPCPWSAAYWSASTFTFAVSPRPSSAGSPTPHPLPDPSAADEPSWPPESPSPGPGPWKWVRWCLRKLEELLKVRSQSVQRNGRSPVWMRAWPLSTEDWVKPLPQMPQWYGRSPVCTRSWSRMSEERRKGLAQNLQAKGFPTAAPAAAAAITTSALSGATPGLCSATAAVSGGLREVPGSTPCRCWCRSRGAKALKARGQSAQR	ENSG00000179922	ZNF784	protein_coding	MVDPNSPLPFDPGSSSEVPR	-	L	20	1	20
ENST00000330205.10	trypsin	MILMRGEKHSAGAGSGGLRSGPSTGGSGAFSGLARGGRGPFPSGGTRRRHRGPGLEQTRLLQARRRARGGSPGEEGLAVLLGELAQAVEQQQRVAQELGGHHVDDQLAQRGRAAVQGVGAQVGPLLQDSVGVDEELAERRVHVAAVAQLLQARAQGQVALRQLAQLPLVHGAVQRLGGGLLDLLGDVGHREAVEPRHAREHVGQDAAVQLEGDLAHHARVLLGAREALDLIEVVAPPGPVPGGQAALRETHLLRPDHLPGLQQGLVHQ	ENSG00000160284	SPATC1L	protein_coding	QLAQLPLVHGAVQRLGGGLLDLLGDVGHR	R	E	29	162	190
ENST00000586057.5	trypsin	MSKRRRGEQNHINLDPWDECFIHAVSRKGCQSWTSRNPWRLFLQLATGALEACLWVLDVEKLLLGGRRAAVPRTGAVTSLDAGEELGLVPVDVLLCDPVHPEALVRGGDVARDHGAARDLALAAHLVPVVQALLLGGAQGVPGHDEVTEGDVHLAVPLGLSCNEIFLLSSNVQRDPTHCRGGGRVDKLYILLRPFEHLYLLDLILDPLDRVAINVVSRVHFLLTDRFGPDHCKTQDTEVRRVPETRSWG	ENSG00000035862	TIMP2	protein_coding	VAINVVSR	R	V	8	211	218
ENST00000686687.1	trypsin	MYGAGFKVDSGLGVLRQCYRLGPGVLGEAVVVFLDMVGILEGLFSPLLELPWPPAALLSEVSEQADCVSKRSKSEASLPRRLLARLPARLPARLPGRLADFLGSARLVLAPVEAGEELLLVSPARDVRLE	ENSG00000127603	MACF1	protein_coding	LPARLPGRLADFLGSAR	R	L	17	90	106
ENST00000400817.7	trypsin	MTENVASGDGTLEIRVNVLERGSRVNKAQPKDAVEPFSLEIFGSEVGFSHSHPCPCGYHYPISLDRVGRGGVWRRNELACGPQAPSVLAQVWVPFFTLVCSLTHTSHTLLVTQSQTRLCSCGPVAGHPLGWLKGVRTWKWGHQGS	ENSG00000290689	unknown	lncRNA	VNVLERGSRVNK	R	A	12	16	27
ENST00000518942.3	trypsin	MIVPLHSSLGDRARSHLRPSSRLSIPPPQHPFLLEMGFGVVNQAQGNLRGPASSVRCRRSTRPRPGSARREKAATPGVRELRLEGAWQAGRGPGGGSAYDRRWGELLDVKGPL	ENSG00000228801	PCMTD1-DT	lncRNA	LEGAWQAGR	R	G	9	83	91
ENST00000688775.1	trypsin	MPIGVPLPGGIPIGGPIGGLIPGGGPIMPGGGAPRPIGGGGPPRPGGYWVGAPAILAVAAAAAAATVPLPCGVITCWDGPPTPRTGPASPAGAWGMGTPAGIPLPAALPIPGPPAAPASGTRAIPVSLGGGPSTVIETRFSPRSSTRPRTRFSSLSACLEFFGLKRGLEGTKKVLEVGKVHLPSGLQDLLILHLLTNSTQTFPR	ENSG00000125835	SNRPB	protein_coding	TGPASPAGAWGMGTPAGIPLPAALPIPGPPAAPASGTR	R	A	38	85	122
ENST00000623059.1	trypsin	MRGQERAPIQSHGPPRPRVRAVPSVSRTKQSRYGGGRRSLPLLVTRTPPHEWVFAGPPLTHTGTSHAAGAPGRSQRPGPRSPLRADAGSWGAVGTGPHPQDDRDPRAGPRGVAAGAEPPVPPEAETKPRRTDPGPCGAPLGASTPGAETPAGSGDPAASRAVSPQAATSQRSLLAAAPGPTGAQLNSRQSRSRLNNGAPGRGRRRRLSPCTPLEIRLGSRSCSRRGAAAGTDTTQAHTAPPAARRPAPSGAGRPGPAPRPMGSELRGVGGA	ENSG00000228919	unknown	lncRNA	AVPSVSRTK	R	Q	9	21	29
ENST00000574705.1	trypsin	MPPAPRIGASMFPGSAWPGEMLSAWGETQEGERPLMAALHCTTLQVRSPTSAPTRAATSAIPTPVTALSTRAPTMWTSPTTARCPAATSATRTPAHCASTSRPMATLCPTSSKSSCSCAHPPSRHCPPPTAAPMSVGPRSSSPTQLPSLEALACPAYPYPWPPAPLTSVPWPVATVGAVGVGGAWALGCQAPSCLSIWPRTRCCPRPLGLADWACLWSPSLLAQLVARPRGRRGVGRCPPGPWAWRATRRPLKGRRAAAPGQAPMDSPCCQAPCWTCPRASTQLPAAQRRWPLAGWSSRRARCCSNRLW	ENSG00000262712	unknown	lncRNA	IGASMFPGSAWPGEMLSAWGETQEGER	R	P	27	7	33
ENST00000465252.5	trypsin	MRPWVAVLSLFPSRGWAGAALGPKVAPGQQPSQQHSLYGAEEEQQQQDGEVVNWGRQGTGRCSGASPCVSGAQRAEHQWVTGEKQGRLGKGAGLTEQWVAGGGAGQGLHQGGVEDEVTQQQCHLVAYALNGPEGQQPPAHVSQQQCLCRHQESDDGLERRVLQPQLEGEKSGPSRRGGRRWASGAWGLASGRASSLPPASSSPLSASSRLDSPSPGSRAPAAGVGLGSSDHKLRIPS	ENSG00000182473	EXOC7	protein_coding	GWAGAALGPK	R	V	10	15	24
